# MicroRNA-like snoRNA-derived RNAs (sdRNAs) promote castration resistant prostate cancer

**DOI:** 10.1101/2021.12.17.473174

**Authors:** Alexander B. Coley, Ashlyn N. Stahly, Mohan V. Kasukurthi, Addison A. Barchie, Sam B. Hutcheson, Dominika Houserova, Yulong Huang, Brianna C. Watters, Valeria M. King, Meghan A. Dean, Justin T. Roberts, Jeffrey D. DeMeis, Cameron H. McInnis, Noel L. Godang, Ryan M. Wright, David F. Haider, Neha B. Piracha, Cana L. Brown, Zohaib M. Ijaz, Shengyu Li, Yaguang Xi, Oliver G. McDonald, Jingshan Huang, Glen M. Borchert

## Abstract

We have identified 38 specifically excised, differentially expressed snoRNA fragments (sdRNAs) in TCGA prostate cancer (PCa) patient samples as compared to normal prostate controls. SnoRNA-derived fragments sdRNA-D19b and -A24 emerged among the most differentially expressed and were selected for further experimentation. We found that overexpression of either sdRNA significantly increased PC3 (a well-established model of castration-resistant prostate cancer (CRPC)) cell proliferation, and that sdRNA-D19b overexpression also markedly increased the rate of PC3 cell migration. In addition, both sdRNAs provided drug-specific resistances with sdRNA-D19b levels correlating with paclitaxel resistance and sdRNA-24A conferring dasatinib resistance. *In silico* and *in vitro* analyses revealed that two established PCa tumor suppressor genes, CD44 and CDK12, represent targets for sdRNA-D19b and sdRNA-A24 respectively. This outlines a biologically coherent mechanism by which sdRNAs downregulate tumor suppressors in AR-PCa to enhance proliferative and metastatic capabilities and to encourage chemotherapeutic resistance. Aggressive proliferation, rampant metastasis, and recalcitrance to chemotherapy are core characteristics of CRPC that synergize to produce a pathology that ranks 2^nd^ in cancer-related deaths for men. This study defines sdRNA-D19b and -A24 as contributors to AR-PCa potentially providing novel biomarkers and therapeutic targets of use in PCa clinical intervention.
