## Supplementary File 4 for "MicroRNA-like snoRNA-derived RNAs (sdRNAs) promote castration resistant prostate cancer"

### Sheet: sdRNA-A24
Gene stable ID	HGNC symbol	Chr	Gene start (bp)	Gene end (bp)	Gene description
ENSG00000144648	ACKR2	3	42804752	42887974	atypical chemokine receptor 2 [Source:HGNC Symbol;Acc:HGNC:1565]
ENSG00000139985	ADAM21	14	70417107	70460427	ADAM metallopeptidase domain 21 [Source:HGNC Symbol;Acc:HGNC:200]
ENSG00000124942	AHNAK	11	62433542	62556235	AHNAK nucleoprotein [Source:HGNC Symbol;Acc:HGNC:347]
ENSG00000108599	AKAP10	17	19904302	19978343	A-kinase anchoring protein 10 [Source:HGNC Symbol;Acc:HGNC:368]
ENSG00000117020	AKT3	1	243488233	243851079	AKT serine/threonine kinase 3 [Source:HGNC Symbol;Acc:HGNC:393]
ENSG00000172339	ALG14	1	94974405	95072951	ALG14 UDP-N-acetylglucosaminyltransferase subunit [Source:HGNC Symbol;Acc:HGNC:28287]
ENSG00000104899	AMH	19	2249309	2252073	anti-Mullerian hormone [Source:HGNC Symbol;Acc:HGNC:464]
ENSG00000151150	ANK3	10	60026298	60733490	ankyrin 3 [Source:HGNC Symbol;Acc:HGNC:494]
ENSG00000131620	ANO1	11	69985907	70189530	anoctamin 1 [Source:HGNC Symbol;Acc:HGNC:21625]
ENSG00000107863	ARHGAP21	10	24583609	24723887	Rho GTPase activating protein 21 [Source:HGNC Symbol;Acc:HGNC:23725]
ENSG00000129675	ARHGEF6	X	136665547	136780932	Rac/Cdc42 guanine nucleotide exchange factor 6 [Source:HGNC Symbol;Acc:HGNC:685]
ENSG00000175224	ATG13	11	46617527	46674818	autophagy related 13 [Source:HGNC Symbol;Acc:HGNC:29091]
ENSG00000058668	ATP2B4	1	203626787	203744081	ATPase plasma membrane Ca2+ transporting 4 [Source:HGNC Symbol;Acc:HGNC:817]
ENSG00000135454	B4GALNT1	12	57623409	57633239	beta-1,4-N-acetyl-galactosaminyltransferase 1 [Source:HGNC Symbol;Acc:HGNC:4117]
ENSG00000204217	BMPR2	2	202376327	202567751	bone morphogenetic protein receptor type 2 [Source:HGNC Symbol;Acc:HGNC:1078]
ENSG00000185658	BRWD1	21	39184176	39321559	bromodomain and WD repeat domain containing 1 [Source:HGNC Symbol;Acc:HGNC:12760]
ENSG00000169814	BTD	3	15601341	15722311	biotinidase [Source:HGNC Symbol;Acc:HGNC:1122]
ENSG00000183049	CAMK1D	10	12349547	12835545	calcium/calmodulin dependent protein kinase ID [Source:HGNC Symbol;Acc:HGNC:19341]
ENSG00000152076	CCDC74B	2	130139287	130145134	coiled-coil domain containing 74B [Source:HGNC Symbol;Acc:HGNC:25267]
ENSG00000107771	CCSER2	10	84328586	84518521	coiled-coil serine rich protein 2 [Source:HGNC Symbol;Acc:HGNC:29197]
ENSG00000167258	CDK12	17	39461486	39564907	cyclin dependent kinase 12 [Source:HGNC Symbol;Acc:HGNC:24224]
ENSG00000156345	CDK20	9	87966441	87974753	cyclin dependent kinase 20 [Source:HGNC Symbol;Acc:HGNC:21420]
ENSG00000101639	CEP192	18	12991362	13125052	centrosomal protein 192 [Source:HGNC Symbol;Acc:HGNC:25515]
ENSG00000113163	CERT1	5	75356345	75512138	ceramide transporter 1 [Source:HGNC Symbol;Acc:HGNC:2205]
ENSG00000137200	CMTR1	6	37433219	37482827	cap methyltransferase 1 [Source:HGNC Symbol;Acc:HGNC:21077]
ENSG00000113300	CNOT6	5	180494379	180578358	CCR4-NOT transcription complex subunit 6 [Source:HGNC Symbol;Acc:HGNC:14099]
ENSG00000139219	COL2A1	12	47972967	48004554	collagen type II alpha 1 chain [Source:HGNC Symbol;Acc:HGNC:2200]
ENSG00000188153	COL4A5	X	108439838	108697545	collagen type IV alpha 5 chain [Source:HGNC Symbol;Acc:HGNC:2207]
ENSG00000114270	COL7A1	3	48564073	48595329	collagen type VII alpha 1 chain [Source:HGNC Symbol;Acc:HGNC:2214]
ENSG00000169372	CRADD	12	93677375	93894840	CASP2 and RIPK1 domain containing adaptor with death domain [Source:HGNC Symbol;Acc:HGNC:2340]
ENSG00000112297	CRYBG1	6	106360717	106572017	crystallin beta-gamma domain containing 1 [Source:HGNC Symbol;Acc:HGNC:356]
ENSG00000213923	CSNK1E	22	38290691	38318084	casein kinase 1 epsilon [Source:HGNC Symbol;Acc:HGNC:2453]
ENSG00000137770	CTDSPL2	15	44427622	44529038	CTD small phosphatase like 2 [Source:HGNC Symbol;Acc:HGNC:26936]
ENSG00000109861	CTSC	11	88265069	88359684	cathepsin C [Source:HGNC Symbol;Acc:HGNC:2528]
ENSG00000158290	CUL4B	X	120505920	120604074	cullin 4B [Source:HGNC Symbol;Acc:HGNC:2555]
ENSG00000187954	CYHR1	8	144449582	144465667	cysteine and histidine rich 1 [Source:HGNC Symbol;Acc:HGNC:17806]
ENSG00000136848	DAB2IP	9	121567057	121785530	DAB2 interacting protein [Source:HGNC Symbol;Acc:HGNC:17294]
ENSG00000154511	DIPK1A	1	92832737	92961522	divergent protein kinase domain 1A [Source:HGNC Symbol;Acc:HGNC:32213]
ENSG00000198947	DMD	X	31097677	33339609	dystrophin [Source:HGNC Symbol;Acc:HGNC:2928]
ENSG00000197635	DPP4	2	161992245	162074394	dipeptidyl peptidase 4 [Source:HGNC Symbol;Acc:HGNC:3009]
ENSG00000111817	DSE	6	116254173	116444861	dermatan sulfate epimerase [Source:HGNC Symbol;Acc:HGNC:21144]
ENSG00000046604	DSG2	18	31498177	31549008	desmoglein 2 [Source:HGNC Symbol;Acc:HGNC:3049]
ENSG00000163840	DTX3L	3	122564338	122575203	deltex E3 ubiquitin ligase 3L [Source:HGNC Symbol;Acc:HGNC:30323]
ENSG00000134109	EDEM1	3	5187646	5219958	ER degradation enhancing alpha-mannosidase like protein 1 [Source:HGNC Symbol;Acc:HGNC:18967]
ENSG00000132205	EMILIN2	18	2847006	2916003	elastin microfibril interfacer 2 [Source:HGNC Symbol;Acc:HGNC:19881]
ENSG00000087502	ERGIC2	12	29337352	29381189	ERGIC and golgi 2 [Source:HGNC Symbol;Acc:HGNC:30208]
ENSG00000177150	FAM210A	18	13663347	13726663	family with sequence similarity 210 member A [Source:HGNC Symbol;Acc:HGNC:28346]
ENSG00000130244	FAM98C	19	38403093	38409088	family with sequence similarity 98 member C [Source:HGNC Symbol;Acc:HGNC:27119]
ENSG00000188878	FBF1	17	75909574	75941140	Fas binding factor 1 [Source:HGNC Symbol;Acc:HGNC:24674]
ENSG00000187239	FNBP1	9	129887187	130043194	formin binding protein 1 [Source:HGNC Symbol;Acc:HGNC:17069]
ENSG00000159131	GART	21	33503931	33543491	phosphoribosylglycinamide formyltransferase, phosphoribosylglycinamide synthetase, phosphoribosylaminoimidazole synthetase [Source:HGNC Symbol;Acc:HGNC:4163]
ENSG00000115159	GPD2	2	156435290	156613735	glycerol-3-phosphate dehydrogenase 2 [Source:HGNC Symbol;Acc:HGNC:4456]
ENSG00000121957	GPSM2	1	108875350	108934545	G protein signaling modulator 2 [Source:HGNC Symbol;Acc:HGNC:29501]
ENSG00000166503	HDGFL3	15	83112738	83207823	HDGF like 3 [Source:HGNC Symbol;Acc:HGNC:24937]
ENSG00000143341	HMCN1	1	185734391	186190949	hemicentin 1 [Source:HGNC Symbol;Acc:HGNC:19194]
ENSG00000165119	HNRNPK	9	83968083	83980616	heterogeneous nuclear ribonucleoprotein K [Source:HGNC Symbol;Acc:HGNC:5044]
ENSG00000143127	ITGA10	1	145891208	145910111	integrin subunit alpha 10 [Source:HGNC Symbol;Acc:HGNC:6135]
ENSG00000156650	KAT6B	10	74824927	75032624	lysine acetyltransferase 6B [Source:HGNC Symbol;Acc:HGNC:17582]
ENSG00000153885	KCTD15	19	33795933	33815763	potassium channel tetramerization domain containing 15 [Source:HGNC Symbol;Acc:HGNC:23297]
ENSG00000055609	KMT2C	7	152134922	152436644	lysine methyltransferase 2C [Source:HGNC Symbol;Acc:HGNC:13726]
ENSG00000185513	L3MBTL1	20	43489442	43550954	L3MBTL histone methyl-lysine binding protein 1 [Source:HGNC Symbol;Acc:HGNC:15905]
ENSG00000091136	LAMB1	7	107923799	108003213	laminin subunit beta 1 [Source:HGNC Symbol;Acc:HGNC:6486]
ENSG00000196233	LCOR	10	96832254	96995956	ligand dependent nuclear receptor corepressor [Source:HGNC Symbol;Acc:HGNC:29503]
ENSG00000116678	LEPR	1	65420652	65641559	leptin receptor [Source:HGNC Symbol;Acc:HGNC:6554]
ENSG00000176454	LPCAT4	15	34358633	34367196	lysophosphatidylcholine acyltransferase 4 [Source:HGNC Symbol;Acc:HGNC:30059]
ENSG00000109771	LRP2BP	4	185363872	185395924	LRP2 binding protein [Source:HGNC Symbol;Acc:HGNC:25434]
ENSG00000070018	LRP6	12	12116025	12267044	LDL receptor related protein 6 [Source:HGNC Symbol;Acc:HGNC:6698]
ENSG00000154237	LRRK1	15	100919327	101078257	leucine rich repeat kinase 1 [Source:HGNC Symbol;Acc:HGNC:18608]
ENSG00000188906	LRRK2	12	40196744	40369285	leucine rich repeat kinase 2 [Source:HGNC Symbol;Acc:HGNC:18618]
ENSG00000124159	MATN4	20	45293445	45308529	matrilin 4 [Source:HGNC Symbol;Acc:HGNC:6910]
ENSG00000158411	MITD1	2	99161427	99181058	microtubule interacting and trafficking domain containing 1 [Source:HGNC Symbol;Acc:HGNC:25207]
ENSG00000119684	MLH3	14	75013769	75051532	mutL homolog 3 [Source:HGNC Symbol;Acc:HGNC:7128]
ENSG00000159256	MORC3	21	36320189	36386148	MORC family CW-type zinc finger 3 [Source:HGNC Symbol;Acc:HGNC:23572]
ENSG00000133030	MPRIP	17	17042457	17217679	myosin phosphatase Rho interacting protein [Source:HGNC Symbol;Acc:HGNC:30321]
ENSG00000204316	MRPL38	17	75898644	75905093	mitochondrial ribosomal protein L38 [Source:HGNC Symbol;Acc:HGNC:14033]
ENSG00000129422	MTUS1	8	17643795	17801094	microtubule associated scaffold protein 1 [Source:HGNC Symbol;Acc:HGNC:29789]
ENSG00000005810	MYCBP2	13	77042474	77327094	MYC binding protein 2 [Source:HGNC Symbol;Acc:HGNC:23386]
ENSG00000140396	NCOA2	8	70109782	70403808	nuclear receptor coactivator 2 [Source:HGNC Symbol;Acc:HGNC:7669]
ENSG00000147684	NDUFB9	8	124539101	124580648	NADH:ubiquinone oxidoreductase subunit B9 [Source:HGNC Symbol;Acc:HGNC:7704]
ENSG00000116833	NR5A2	1	200027614	200177420	nuclear receptor subfamily 5 group A member 2 [Source:HGNC Symbol;Acc:HGNC:7984]
ENSG00000198408	OGA	10	101784443	101818465	O-GlcNAcase [Source:HGNC Symbol;Acc:HGNC:7056]
ENSG00000172320	OR5A1	11	59436469	59451380	olfactory receptor family 5 subfamily A member 1 [Source:HGNC Symbol;Acc:HGNC:8319]
ENSG00000171631	P2RY6	11	73264498	73305103	pyrimidinergic receptor P2Y6 [Source:HGNC Symbol;Acc:HGNC:8543]
ENSG00000105926	PALS2	7	24573268	24694193	protein associated with LIN7 2, MAGUK family member [Source:HGNC Symbol;Acc:HGNC:18167]
ENSG00000152256	PDK1	2	172555373	172608669	pyruvate dehydrogenase kinase 1 [Source:HGNC Symbol;Acc:HGNC:8809]
ENSG00000162493	PDPN	1	13583465	13617957	podoplanin [Source:HGNC Symbol;Acc:HGNC:29602]
ENSG00000106443	PHF14	7	10973336	11169623	PHD finger protein 14 [Source:HGNC Symbol;Acc:HGNC:22203]
ENSG00000121716	PILRB	7	100352176	100367831	paired immunoglobin like type 2 receptor beta [Source:HGNC Symbol;Acc:HGNC:18297]
ENSG00000123739	PLA2G12A	4	109709989	109730070	phospholipase A2 group XIIA [Source:HGNC Symbol;Acc:HGNC:18554]
ENSG00000115762	PLEKHB2	2	131104847	131353709	pleckstrin homology domain containing B2 [Source:HGNC Symbol;Acc:HGNC:19236]
ENSG00000064933	PMS1	2	189784085	189877629	PMS1 homolog 1, mismatch repair system component [Source:HGNC Symbol;Acc:HGNC:9121]
ENSG00000066379	POLR1H	6	30058899	30064909	RNA polymerase I subunit H [Source:HGNC Symbol;Acc:HGNC:13182]
ENSG00000196262	PPIA	7	44796680	44824564	peptidylprolyl isomerase A [Source:HGNC Symbol;Acc:HGNC:9253]
ENSG00000150687	PRSS23	11	86791059	86952910	serine protease 23 [Source:HGNC Symbol;Acc:HGNC:14370]
ENSG00000059915	PSD	10	102402617	102421539	pleckstrin and Sec7 domain containing [Source:HGNC Symbol;Acc:HGNC:9507]
ENSG00000132334	PTPRE	10	127907103	128085855	protein tyrosine phosphatase receptor type E [Source:HGNC Symbol;Acc:HGNC:9669]
ENSG00000144724	PTPRG	3	61561569	62297609	protein tyrosine phosphatase receptor type G [Source:HGNC Symbol;Acc:HGNC:9671]
ENSG00000187024	PTRH1	9	127690348	127724873	peptidyl-tRNA hydrolase 1 homolog [Source:HGNC Symbol;Acc:HGNC:27039]
ENSG00000131242	RAB11FIP4	17	31391675	31538211	RAB11 family interacting protein 4 [Source:HGNC Symbol;Acc:HGNC:30267]
ENSG00000011454	RABGAP1	9	122940833	123104866	RAB GTPase activating protein 1 [Source:HGNC Symbol;Acc:HGNC:17155]
ENSG00000152061	RABGAP1L	1	174159410	174995308	RAB GTPase activating protein 1 like [Source:HGNC Symbol;Acc:HGNC:24663]
ENSG00000198570	RD3	1	211476522	211492162	RD3 regulator of GUCY2D [Source:HGNC Symbol;Acc:HGNC:19689]
ENSG00000136104	RNASEH2B	13	50909747	51024120	ribonuclease H2 subunit B [Source:HGNC Symbol;Acc:HGNC:25671]
ENSG00000173821	RNF213	17	80260852	80398794	ring finger protein 213 [Source:HGNC Symbol;Acc:HGNC:14539]
ENSG00000197713	RPE	2	210002565	210022260	ribulose-5-phosphate-3-epimerase [Source:HGNC Symbol;Acc:HGNC:10293]
ENSG00000109475	RPL34	4	108620569	108630412	ribosomal protein L34 [Source:HGNC Symbol;Acc:HGNC:10340]
ENSG00000172809	RPL38	17	74203582	74210655	ribosomal protein L38 [Source:HGNC Symbol;Acc:HGNC:10349]
ENSG00000052749	RRP12	10	97356358	97426076	ribosomal RNA processing 12 homolog [Source:HGNC Symbol;Acc:HGNC:29100]
ENSG00000132275	RRP8	11	6595072	6603616	ribosomal RNA processing 8 [Source:HGNC Symbol;Acc:HGNC:29030]
ENSG00000123453	SARDH	9	133663560	133739955	sarcosine dehydrogenase [Source:HGNC Symbol;Acc:HGNC:10536]
ENSG00000105711	SCN1B	19	35030470	35040449	sodium voltage-gated channel beta subunit 1 [Source:HGNC Symbol;Acc:HGNC:10586]
ENSG00000138674	SEC31A	4	82818509	82901166	SEC31 homolog A, COPII coat complex component [Source:HGNC Symbol;Acc:HGNC:17052]
ENSG00000079387	SENP1	12	48042897	48106079	SUMO specific peptidase 1 [Source:HGNC Symbol;Acc:HGNC:17927]
ENSG00000083807	SLC27A5	19	58479512	58512413	solute carrier family 27 member 5 [Source:HGNC Symbol;Acc:HGNC:10999]
ENSG00000004939	SLC4A1	17	44248390	44268141	solute carrier family 4 member 1 (Diego blood group) [Source:HGNC Symbol;Acc:HGNC:11027]
ENSG00000125835	SNRPB	20	2461634	2470853	small nuclear ribonucleoprotein polypeptides B and B1 [Source:HGNC Symbol;Acc:HGNC:11153]
ENSG00000086300	SNX10	7	26291862	26374383	sorting nexin 10 [Source:HGNC Symbol;Acc:HGNC:14974]
ENSG00000112096	SOD2	6	159669069	159762529	superoxide dismutase 2 [Source:HGNC Symbol;Acc:HGNC:11180]
ENSG00000137642	SORL1	11	121452314	121633763	sortilin related receptor 1 [Source:HGNC Symbol;Acc:HGNC:11185]
ENSG00000131748	STARD3	17	39637090	39664201	StAR related lipid transfer domain containing 3 [Source:HGNC Symbol;Acc:HGNC:17579]
ENSG00000159433	STARD9	15	42575606	42720998	StAR related lipid transfer domain containing 9 [Source:HGNC Symbol;Acc:HGNC:19162]
ENSG00000118046	STK11	19	1177558	1228431	serine/threonine kinase 11 [Source:HGNC Symbol;Acc:HGNC:11389]
ENSG00000102710	SUPT20H	13	37009312	37059713	SPT20 homolog, SAGA complex component [Source:HGNC Symbol;Acc:HGNC:20596]
ENSG00000147687	TATDN1	8	124488485	124539458	TatD DNase domain containing 1 [Source:HGNC Symbol;Acc:HGNC:24220]
ENSG00000095383	TBC1D2	9	98199011	98255649	TBC1 domain family member 2 [Source:HGNC Symbol;Acc:HGNC:18026]
ENSG00000182521	TBPL2	14	55413541	55456726	TATA-box binding protein like 2 [Source:HGNC Symbol;Acc:HGNC:19841]
ENSG00000176148	TCP11L1	11	33039417	33105943	t-complex 11 like 1 [Source:HGNC Symbol;Acc:HGNC:25655]
ENSG00000105197	TIMM50	19	39480412	39493785	translocase of inner mitochondrial membrane 50 [Source:HGNC Symbol;Acc:HGNC:23656]
ENSG00000198270	TMEM116	12	111931282	112013185	transmembrane protein 116 [Source:HGNC Symbol;Acc:HGNC:25084]
ENSG00000164168	TMEM184C	4	147617386	147672044	transmembrane protein 184C [Source:HGNC Symbol;Acc:HGNC:25587]
ENSG00000136205	TNS3	7	47275154	47582558	tensin 3 [Source:HGNC Symbol;Acc:HGNC:21616]
ENSG00000100284	TOM1	22	35299275	35347992	target of myb1 membrane trafficking protein [Source:HGNC Symbol;Acc:HGNC:11982]
ENSG00000100106	TRIOBP	22	37697048	37776556	TRIO and F-actin binding protein [Source:HGNC Symbol;Acc:HGNC:17009]
ENSG00000108651	UTP6	17	31860904	31901708	UTP6 small subunit processome component [Source:HGNC Symbol;Acc:HGNC:18279]
ENSG00000139668	WDFY2	13	51584455	51767709	WD repeat and FYVE domain containing 2 [Source:HGNC Symbol;Acc:HGNC:20482]
ENSG00000151718	WWC2	4	183099257	183320777	WW and C2 domain containing 2 [Source:HGNC Symbol;Acc:HGNC:24148]
ENSG00000099904	ZDHHC8	22	20129456	20148007	zinc finger DHHC-type palmitoyltransferase 8 [Source:HGNC Symbol;Acc:HGNC:18474]
ENSG00000140836	ZFHX3	16	72782885	73891871	zinc finger homeobox 3 [Source:HGNC Symbol;Acc:HGNC:777]
ENSG00000164631	ZNF12	7	6688433	6706947	zinc finger protein 12 [Source:HGNC Symbol;Acc:HGNC:12902]
ENSG00000056277	ZNF280C	X	130202707	130268899	zinc finger protein 280C [Source:HGNC Symbol;Acc:HGNC:25955]
ENSG00000180626	ZNF594	17	5179535	5191868	zinc finger protein 594 [Source:HGNC Symbol;Acc:HGNC:29392]
ENSG00000164684	ZNF704	8	80628451	80874781	zinc finger protein 704 [Source:HGNC Symbol;Acc:HGNC:32291]

### Sheet: sdRNA-D19b
Gene stable ID	HGNC symbol	Chr	Gene start (bp)	Gene end (bp)	Gene description
ENSG00000230124	ACBD6	1	180269653	180502954	acyl-CoA binding domain containing 6 [Source:HGNC Symbol;Acc:HGNC:23339]
ENSG00000130234	ACE2	X	15494566	15607236	angiotensin converting enzyme 2 [Source:HGNC Symbol;Acc:HGNC:13557]
ENSG00000164199	ADGRV1	5	90529344	91164437	adhesion G protein-coupled receptor V1 [Source:HGNC Symbol;Acc:HGNC:17416]
ENSG00000185100	ADSS1	14	104724229	104747325	adenylosuccinate synthase 1 [Source:HGNC Symbol;Acc:HGNC:20093]
ENSG00000156709	AIFM1	X	130124666	130165879	apoptosis inducing factor mitochondria associated 1 [Source:HGNC Symbol;Acc:HGNC:8768]
ENSG00000120697	ALG5	13	36949738	37000763	ALG5 dolichyl-phosphate beta-glucosyltransferase [Source:HGNC Symbol;Acc:HGNC:20266]
ENSG00000159461	AMFR	16	56361452	56425545	autocrine motility factor receptor [Source:HGNC Symbol;Acc:HGNC:463]
ENSG00000206560	ANKRD28	3	15667236	15859771	ankyrin repeat domain 28 [Source:HGNC Symbol;Acc:HGNC:29024]
ENSG00000169604	ANTXR1	2	69013176	69249327	ANTXR cell adhesion molecule 1 [Source:HGNC Symbol;Acc:HGNC:21014]
ENSG00000128335	APOL2	22	36226209	36239954	apolipoprotein L2 [Source:HGNC Symbol;Acc:HGNC:619]
ENSG00000149182	ARFGAP2	11	47164299	47177125	ADP ribosylation factor GTPase activating protein 2 [Source:HGNC Symbol;Acc:HGNC:13504]
ENSG00000118217	ATF6	1	161766298	161977574	activating transcription factor 6 [Source:HGNC Symbol;Acc:HGNC:791]
ENSG00000114439	BBX	3	107522936	107811339	BBX high mobility group box domain containing [Source:HGNC Symbol;Acc:HGNC:14422]
ENSG00000126453	BCL2L12	19	49665142	49673916	BCL2 like 12 [Source:HGNC Symbol;Acc:HGNC:13787]
ENSG00000183337	BCOR	X	40049815	40177329	BCL6 corepressor [Source:HGNC Symbol;Acc:HGNC:20893]
ENSG00000145734	BDP1	5	71455651	71567820	B double prime 1, subunit of RNA polymerase III transcription initiation factor IIIB [Source:HGNC Symbol;Acc:HGNC:13652]
ENSG00000172331	BPGM	7	134646811	134679816	bisphosphoglycerate mutase [Source:HGNC Symbol;Acc:HGNC:1093]
ENSG00000187068	C3orf70	3	185076838	185153060	chromosome 3 open reading frame 70 [Source:HGNC Symbol;Acc:HGNC:33731]
ENSG00000079691	CARMIL1	6	25279078	25620530	capping protein regulator and myosin 1 linker 1 [Source:HGNC Symbol;Acc:HGNC:21581]
ENSG00000115355	CCDC88A	2	55287842	55419895	coiled-coil domain containing 88A [Source:HGNC Symbol;Acc:HGNC:25523]
ENSG00000026508	CD44	11	35138882	35232402	CD44 molecule (Indian blood group) [Source:HGNC Symbol;Acc:HGNC:1681]
ENSG00000099954	CECR2	22	17359949	17558151	CECR2 histone acetyl-lysine reader [Source:HGNC Symbol;Acc:HGNC:1840]
ENSG00000145241	CENPC	4	67468762	67545503	centromere protein C [Source:HGNC Symbol;Acc:HGNC:1854]
ENSG00000154240	CEP112	17	65635537	66192133	centrosomal protein 112 [Source:HGNC Symbol;Acc:HGNC:28514]
ENSG00000113163	CERT1	5	75356345	75512138	ceramide transporter 1 [Source:HGNC Symbol;Acc:HGNC:2205]
ENSG00000164323	CFAP97	4	185159665	185209504	cilia and flagella associated protein 97 [Source:HGNC Symbol;Acc:HGNC:29276]
ENSG00000153774	CFDP1	16	75293698	75433503	craniofacial development protein 1 [Source:HGNC Symbol;Acc:HGNC:1873]
ENSG00000086065	CHMP5	9	33264879	33282070	charged multivesicular body protein 5 [Source:HGNC Symbol;Acc:HGNC:26942]
ENSG00000261210	CLEC19A	16	19285731	19322145	C-type lectin domain containing 19A [Source:HGNC Symbol;Acc:HGNC:34522]
ENSG00000088682	COQ9	16	57447425	57461270	coenzyme Q9 [Source:HGNC Symbol;Acc:HGNC:25302]
ENSG00000112297	CRYBG1	6	106360717	106572017	crystallin beta-gamma domain containing 1 [Source:HGNC Symbol;Acc:HGNC:356]
ENSG00000055130	CUL1	7	148697914	148801110	cullin 1 [Source:HGNC Symbol;Acc:HGNC:2551]
ENSG00000204209	DAXX	6	33318558	33323016	death domain associated protein [Source:HGNC Symbol;Acc:HGNC:2681]
ENSG00000164934	DCAF13	8	103414714	103443453	DDB1 and CUL4 associated factor 13 [Source:HGNC Symbol;Acc:HGNC:24535]
ENSG00000167986	DDB1	11	61299451	61342596	damage specific DNA binding protein 1 [Source:HGNC Symbol;Acc:HGNC:2717]
ENSG00000165732	DDX21	10	68956135	68985068	DExD-box helicase 21 [Source:HGNC Symbol;Acc:HGNC:2744]
ENSG00000086189	DIMT1	5	62347284	62403943	DIM1 rRNA methyltransferase and ribosome maturation factor [Source:HGNC Symbol;Acc:HGNC:30217]
ENSG00000172869	DMXL1	5	119037772	119249138	Dmx like 1 [Source:HGNC Symbol;Acc:HGNC:2937]
ENSG00000138246	DNAJC13	3	132417502	132539032	DnaJ heat shock protein family (Hsp40) member C13 [Source:HGNC Symbol;Acc:HGNC:30343]
ENSG00000197959	DNM3	1	171817887	172418466	dynamin 3 [Source:HGNC Symbol;Acc:HGNC:29125]
ENSG00000150760	DOCK1	10	126905409	127452517	dedicator of cytokinesis 1 [Source:HGNC Symbol;Acc:HGNC:2987]
ENSG00000128512	DOCK4	7	111726110	112206407	dedicator of cytokinesis 4 [Source:HGNC Symbol;Acc:HGNC:19192]
ENSG00000083097	DOP1A	6	83067666	83171350	DOP1 leucine zipper like protein A [Source:HGNC Symbol;Acc:HGNC:21194]
ENSG00000088881	EBF4	20	2692874	2760108	EBF family member 4 [Source:HGNC Symbol;Acc:HGNC:29278]
ENSG00000161960	EIF4A1	17	7572824	7579006	eukaryotic translation initiation factor 4A1 [Source:HGNC Symbol;Acc:HGNC:3282]
ENSG00000163435	ELF3	1	202007945	202017183	E74 like ETS transcription factor 3 [Source:HGNC Symbol;Acc:HGNC:3318]
ENSG00000151491	EPS8	12	15620134	15882329	epidermal growth factor receptor pathway substrate 8 [Source:HGNC Symbol;Acc:HGNC:3420]
ENSG00000112685	EXOC2	6	485154	693139	exocyst complex component 2 [Source:HGNC Symbol;Acc:HGNC:24968]
ENSG00000122591	FAM126A	7	22889371	23014130	family with sequence similarity 126 member A [Source:HGNC Symbol;Acc:HGNC:24587]
ENSG00000145907	G3BP1	5	151771045	151812911	G3BP stress granule assembly factor 1 [Source:HGNC Symbol;Acc:HGNC:30292]
ENSG00000170296	GABARAP	17	7240008	7242449	GABA type A receptor-associated protein [Source:HGNC Symbol;Acc:HGNC:4067]
ENSG00000261609	GAN	16	81314944	81390809	gigaxonin [Source:HGNC Symbol;Acc:HGNC:4137]
ENSG00000090863	GLG1	16	74447427	74607144	golgi glycoprotein 1 [Source:HGNC Symbol;Acc:HGNC:4316]
ENSG00000127955	GNAI1	7	79768028	80226181	G protein subunit alpha i1 [Source:HGNC Symbol;Acc:HGNC:4384]
ENSG00000171723	GPHN	14	66507407	67181803	gephyrin [Source:HGNC Symbol;Acc:HGNC:15465]
ENSG00000274290	H2BC6	6	26172059	26184655	H2B clustered histone 6 [Source:HGNC Symbol;Acc:HGNC:4753]
ENSG00000164588	HCN1	5	45254948	45696498	hyperpolarization activated cyclic nucleotide gated potassium channel 1 [Source:HGNC Symbol;Acc:HGNC:4845]
ENSG00000166503	HDGFL3	15	83112738	83207823	HDGF like 3 [Source:HGNC Symbol;Acc:HGNC:24937]
ENSG00000164120	HPGD	4	174490175	174523154	15-hydroxyprostaglandin dehydrogenase [Source:HGNC Symbol;Acc:HGNC:5154]
ENSG00000086696	HSD17B2	16	82035004	82098534	hydroxysteroid 17-beta dehydrogenase 2 [Source:HGNC Symbol;Acc:HGNC:5211]
ENSG00000005700	IBTK	6	82169986	82247754	inhibitor of Bruton tyrosine kinase [Source:HGNC Symbol;Acc:HGNC:17853]
ENSG00000032742	IFT88	13	20567138	20691444	intraflagellar transport 88 [Source:HGNC Symbol;Acc:HGNC:20606]
ENSG00000169592	INO80E	16	29995715	30005793	INO80 complex subunit E [Source:HGNC Symbol;Acc:HGNC:26905]
ENSG00000143493	INTS7	1	211940399	212035557	integrator complex subunit 7 [Source:HGNC Symbol;Acc:HGNC:24484]
ENSG00000100221	JOSD1	22	38685543	38701556	Josephin domain containing 1 [Source:HGNC Symbol;Acc:HGNC:28953]
ENSG00000187715	KBTBD12	3	127915232	127987671	kelch repeat and BTB domain containing 12 [Source:HGNC Symbol;Acc:HGNC:25731]
ENSG00000135709	KIAA0513	16	85027782	85094230	KIAA0513 [Source:HGNC Symbol;Acc:HGNC:29058]
ENSG00000272333	KMT2B	19	35717973	35738880	lysine methyltransferase 2B [Source:HGNC Symbol;Acc:HGNC:15840]
ENSG00000128944	KNSTRN	15	40382721	40394288	kinetochore localized astrin (SPAG5) binding protein [Source:HGNC Symbol;Acc:HGNC:30767]
ENSG00000243709	LEFTY1	1	225886282	225911382	left-right determination factor 1 [Source:HGNC Symbol;Acc:HGNC:6552]
ENSG00000213625	LEPROT	1	65420587	65436007	leptin receptor overlapping transcript [Source:HGNC Symbol;Acc:HGNC:29477]
ENSG00000168961	LGALS9	17	27629798	27649560	galectin 9 [Source:HGNC Symbol;Acc:HGNC:6570]
ENSG00000162981	LRATD1	2	14632700	14650814	LRAT domain containing 1 [Source:HGNC Symbol;Acc:HGNC:20743]
ENSG00000155530	LRGUK	7	134127299	134264591	leucine rich repeats and guanylate kinase domain containing [Source:HGNC Symbol;Acc:HGNC:21964]
ENSG00000137821	LRRC49	15	70853239	71053658	leucine rich repeat containing 49 [Source:HGNC Symbol;Acc:HGNC:25965]
ENSG00000109323	MANBA	4	102630770	102760994	mannosidase beta [Source:HGNC Symbol;Acc:HGNC:6831]
ENSG00000186868	MAPT	17	45894527	46028334	microtubule associated protein tau [Source:HGNC Symbol;Acc:HGNC:6893]
ENSG00000112159	MDN1	6	89642498	89819794	midasin AAA ATPase 1 [Source:HGNC Symbol;Acc:HGNC:18302]
ENSG00000108510	MED13	17	61942605	62065278	mediator complex subunit 13 [Source:HGNC Symbol;Acc:HGNC:22474]
ENSG00000196549	MME	3	155024124	155183704	membrane metalloendopeptidase [Source:HGNC Symbol;Acc:HGNC:7154]
ENSG00000129422	MTUS1	8	17643795	17801094	microtubule associated scaffold protein 1 [Source:HGNC Symbol;Acc:HGNC:29789]
ENSG00000162601	MYSM1	1	58643440	58700077	Myb like, SWIRM and MPN domains 1 [Source:HGNC Symbol;Acc:HGNC:29401]
ENSG00000105835	NAMPT	7	106248298	106285966	nicotinamide phosphoribosyltransferase [Source:HGNC Symbol;Acc:HGNC:30092]
ENSG00000213619	NDUFS3	11	47565336	47584562	NADH:ubiquinone oxidoreductase core subunit S3 [Source:HGNC Symbol;Acc:HGNC:7710]
ENSG00000196712	NF1	17	31094927	31382116	neurofibromin 1 [Source:HGNC Symbol;Acc:HGNC:7765]
ENSG00000123213	NLN	5	65722205	65871725	neurolysin [Source:HGNC Symbol;Acc:HGNC:16058]
ENSG00000136448	NMT1	17	44957992	45109016	N-myristoyltransferase 1 [Source:HGNC Symbol;Acc:HGNC:7857]
ENSG00000104967	NOVA2	19	45933734	45974044	NOVA alternative splicing regulator 2 [Source:HGNC Symbol;Acc:HGNC:7887]
ENSG00000113569	NUP155	5	37288137	37371106	nucleoporin 155 [Source:HGNC Symbol;Acc:HGNC:8063]
ENSG00000167081	PBX3	9	125747345	125967377	PBX homeobox 3 [Source:HGNC Symbol;Acc:HGNC:8634]
ENSG00000248383	PCDHAC1	5	140926299	141012347	protocadherin alpha subfamily C, 1 [Source:HGNC Symbol;Acc:HGNC:8676]
ENSG00000134853	PDGFRA	4	54229280	54298245	platelet derived growth factor receptor alpha [Source:HGNC Symbol;Acc:HGNC:8803]
ENSG00000197563	PIGN	18	61905255	62187118	phosphatidylinositol glycan anchor biosynthesis class N [Source:HGNC Symbol;Acc:HGNC:8967]
ENSG00000091622	PITPNM3	17	6451263	6556555	PITPNM family member 3 [Source:HGNC Symbol;Acc:HGNC:21043]
ENSG00000225190	PLEKHM1	17	45435900	45490749	pleckstrin homology and RUN domain containing M1 [Source:HGNC Symbol;Acc:HGNC:29017]
ENSG00000138032	PPM1B	2	44167969	44244384	protein phosphatase, Mg2+/Mn2+ dependent 1B [Source:HGNC Symbol;Acc:HGNC:9276]
ENSG00000027075	PRKCH	14	61187559	61550976	protein kinase C eta [Source:HGNC Symbol;Acc:HGNC:9403]
ENSG00000161542	PRPSAP1	17	76309478	76384521	phosphoribosyl pyrophosphate synthetase associated protein 1 [Source:HGNC Symbol;Acc:HGNC:9466]
ENSG00000108671	PSMD11	17	32444379	32483319	proteasome 26S subunit, non-ATPase 11 [Source:HGNC Symbol;Acc:HGNC:9556]
ENSG00000103479	RBL2	16	53433977	53491648	RB transcriptional corepressor like 2 [Source:HGNC Symbol;Acc:HGNC:9894]
ENSG00000159788	RGS12	4	3293021	3439913	regulator of G protein signaling 12 [Source:HGNC Symbol;Acc:HGNC:9994]
ENSG00000091844	RGS17	6	153004459	153131282	regulator of G protein signaling 17 [Source:HGNC Symbol;Acc:HGNC:14088]
ENSG00000171865	RNASEH1	2	3541430	3558333	ribonuclease H1 [Source:HGNC Symbol;Acc:HGNC:18466]
ENSG00000101695	RNF125	18	32018825	32073219	ring finger protein 125 [Source:HGNC Symbol;Acc:HGNC:21150]
ENSG00000114125	RNF7	3	141738249	141747560	ring finger protein 7 [Source:HGNC Symbol;Acc:HGNC:10070]
ENSG00000100784	RPS6KA5	14	90847861	91060641	ribosomal protein S6 kinase A5 [Source:HGNC Symbol;Acc:HGNC:10434]
ENSG00000180739	S1PR5	19	10512742	10517931	sphingosine-1-phosphate receptor 5 [Source:HGNC Symbol;Acc:HGNC:14299]
ENSG00000175467	SART1	11	65961728	65980137	spliceosome associated factor 1, recruiter of U4/U6.U5 tri-snRNP [Source:HGNC Symbol;Acc:HGNC:10538]
ENSG00000170381	SEMA3E	7	83363238	83649139	semaphorin 3E [Source:HGNC Symbol;Acc:HGNC:10727]
ENSG00000166224	SGPL1	10	70815948	70881184	sphingosine-1-phosphate lyase 1 [Source:HGNC Symbol;Acc:HGNC:10817]
ENSG00000160410	SHKBP1	19	40576853	40591399	SH3KBP1 binding protein 1 [Source:HGNC Symbol;Acc:HGNC:19214]
ENSG00000108061	SHOC2	10	110919367	111017307	SHOC2 leucine rich repeat scaffold protein [Source:HGNC Symbol;Acc:HGNC:15454]
ENSG00000122912	SLC25A16	10	68477998	68527523	solute carrier family 25 member 16 [Source:HGNC Symbol;Acc:HGNC:10986]
ENSG00000065923	SLC9A7	X	46599251	46759118	solute carrier family 9 member A7 [Source:HGNC Symbol;Acc:HGNC:17123]
ENSG00000073584	SMARCE1	17	40624962	40648654	SWI/SNF related, matrix associated, actin dependent regulator of chromatin, subfamily e, member 1 [Source:HGNC Symbol;Acc:HGNC:11109]
ENSG00000105866	SP4	7	21428043	21514822	Sp4 transcription factor [Source:HGNC Symbol;Acc:HGNC:11209]
ENSG00000066923	STAG3	7	100177563	100221488	stromal antigen 3 [Source:HGNC Symbol;Acc:HGNC:11356]
ENSG00000185518	SV2B	15	91099950	91302565	synaptic vesicle glycoprotein 2B [Source:HGNC Symbol;Acc:HGNC:16874]
ENSG00000176438	SYNE3	14	95407266	95516650	spectrin repeat containing nuclear envelope family member 3 [Source:HGNC Symbol;Acc:HGNC:19861]
ENSG00000137501	SYTL2	11	85694224	85811159	synaptotagmin like 2 [Source:HGNC Symbol;Acc:HGNC:15585]
ENSG00000170921	TANC2	17	62966235	63427703	tetratricopeptide repeat, ankyrin repeat and coiled-coil containing 2 [Source:HGNC Symbol;Acc:HGNC:30212]
ENSG00000198933	TBKBP1	17	47694161	47712052	TBK1 binding protein 1 [Source:HGNC Symbol;Acc:HGNC:30140]
ENSG00000204852	TCTN1	12	110614027	110663431	tectonic family member 1 [Source:HGNC Symbol;Acc:HGNC:26113]
ENSG00000138050	THUMPD2	2	39736060	39779267	THUMP domain containing 2 [Source:HGNC Symbol;Acc:HGNC:14890]
ENSG00000111602	TIMELESS	12	56416363	56449426	timeless circadian regulator [Source:HGNC Symbol;Acc:HGNC:11813]
ENSG00000185361	TNFAIP8L1	19	4639516	4655568	TNF alpha induced protein 8 like 1 [Source:HGNC Symbol;Acc:HGNC:28279]
ENSG00000198900	TOP1	20	41028822	41124487	DNA topoisomerase I [Source:HGNC Symbol;Acc:HGNC:11986]
ENSG00000143337	TOR1AIP1	1	179882042	179920077	torsin 1A interacting protein 1 [Source:HGNC Symbol;Acc:HGNC:29456]
ENSG00000140416	TPM1	15	63042632	63071915	tropomyosin 1 [Source:HGNC Symbol;Acc:HGNC:12010]
ENSG00000221926	TRIM16	17	15627960	15684311	tripartite motif containing 16 [Source:HGNC Symbol;Acc:HGNC:17241]
ENSG00000275895	U2AF1L5	21	6484623	6499261	U2 small nuclear RNA auxiliary factor 1 like 5 [Source:HGNC Symbol;Acc:HGNC:51830]
ENSG00000159459	UBR1	15	42942897	43106113	ubiquitin protein ligase E3 component n-recognin 1 [Source:HGNC Symbol;Acc:HGNC:16808]
ENSG00000184056	VPS33B	15	90998673	91022603	VPS33B late endosome and lysosome associated [Source:HGNC Symbol;Acc:HGNC:12712]
ENSG00000134987	WDR36	5	111092321	111130502	WD repeat domain 36 [Source:HGNC Symbol;Acc:HGNC:30696]
ENSG00000114742	WDR48	3	39052013	39096671	WD repeat domain 48 [Source:HGNC Symbol;Acc:HGNC:30914]
ENSG00000205189	ZBTB10	8	80485619	80526265	zinc finger and BTB domain containing 10 [Source:HGNC Symbol;Acc:HGNC:30953]
ENSG00000213588	ZBTB9	6	33453970	33457544	zinc finger and BTB domain containing 9 [Source:HGNC Symbol;Acc:HGNC:28323]
ENSG00000177054	ZDHHC13	11	19117099	19176422	zinc finger DHHC-type palmitoyltransferase 13 [Source:HGNC Symbol;Acc:HGNC:18413]
ENSG00000138658	ZGRF1	4	112539333	112636995	zinc finger GRF-type containing 1 [Source:HGNC Symbol;Acc:HGNC:25654]
ENSG00000198315	ZKSCAN8	6	28141883	28159460	zinc finger with KRAB and SCAN domains 8 [Source:HGNC Symbol;Acc:HGNC:12983]
ENSG00000159905	ZNF221	19	43951223	43967709	zinc finger protein 221 [Source:HGNC Symbol;Acc:HGNC:13014]
ENSG00000267680	ZNF224	19	44094361	44109886	zinc finger protein 224 [Source:HGNC Symbol;Acc:HGNC:13017]
ENSG00000256294	ZNF225	19	44112181	44134822	zinc finger protein 225 [Source:HGNC Symbol;Acc:HGNC:13018]
ENSG00000178163	ZNF518B	4	10439880	10457426	zinc finger protein 518B [Source:HGNC Symbol;Acc:HGNC:29365]
ENSG00000198551	ZNF627	19	11559374	11619161	zinc finger protein 627 [Source:HGNC Symbol;Acc:HGNC:30570]
ENSG00000197951	ZNF71	19	56595300	56626481	zinc finger protein 71 [Source:HGNC Symbol;Acc:HGNC:13141]
ENSG00000147180	ZNF711	X	85243991	85273362	zinc finger protein 711 [Source:HGNC Symbol;Acc:HGNC:13128]
ENSG00000267041	ZNF850	19	36714383	36772825	zinc finger protein 850 [Source:HGNC Symbol;Acc:HGNC:27994]

### Sheet: Legend
Supplementary File 4. sdRNA -D19b and -A24 complementary mRNAs. Complementarity was determined employing a strategy previously developed by our group to prioritize putative targets by (1) limiting potential targets to those predicted by multiple algorithms and (2) confirming target mRNAs are expressed in PC3 cell RNA-seq datasets7. PC3 RNAseq datasets SRR12617203 and SRR12617204 were queried usin…
